# A scRNA-seq Reference Contrasting Living and Early Post-Mortem Human Retina Across Diverse Donor States

**DOI:** 10.1101/2024.09.13.612968

**Authors:** Luning Yang, Yiwen Tao, Qi Pan, Tengda Cai, Yunyan Ye, Jianhui Liu, Yang Zhou, Yongqing Shao, Quanyong Yi, Zen Huat Lu, Lie Chen, Gareth McKay, Richard Rankin, Weihua Meng

## Abstract

**Background:** Current human retina studies predominantly utilize post-mortem tissue, and the sample accessibility constraints make the characterization of the living human retina at single-cell resolution a challenge. Although single-nucleus RNA-seq expands the utility of frozen samples, it provides a nuclear-centric view, potentially missing key cytoplasmic information and transient biological processes. Thus, it is important to generate resources directly from living human retinal tissue to complement existing datasets.

**Methods:** We profiled 106,829 single cells from nine unfrozen human retina samples. Living samples were collected withinLJ10LJmin of therapeutic enucleation and four postmortem samples were collected within 6 h. After standardized dissociation, single-cell transcriptomes were generated using 10x Genomics 3’ RNA-seq and applied scVI to generate batch-corrected integrated atlas. Major cell types and subtypes were annotated through iterative Leiden clustering, canonical markers. Subsequent analyses included differential expression comparisons between cell states and regulon activity profiling to further characterize cellular identities and regulatory networks. Transcriptional dynamics were assessed using RNA velocity, and cell-cell signaling pathways were inferred with CellChat. Key findings were validated in independent samples from two additional donors (four samples) using the identical workflow.

**Results:** We contribute to establishing a reference for retinal cell type proportions and cellular states. Our analysis revealed ELF1-mlCone, a distinct cluster of mlCone photoreceptors identified by distinct transcriptional features. The presence and transcriptional features of this cluster were validated in independent samples. Additionally, by comparing living and post-mortem samples, our study highlights differences in transcriptional dynamics: living tissue preserved coherent RNA velocity streams, enabling clear dynamic state transitions, while post-mortem tissue exhibited disorganized patterns. These findings suggest that using living tissue can improve the capture of active cellular states and transitions.

**Conclusions:** Our atlas provides a single-cell reference contrasting living versus early post-mortem human retina, integrating cell type composition, transcriptional diversity, and functional insights. It may serve as a useful resource for retinal research and for understanding aspects of human retinal biology, particularly given its inclusion of living tissue and diverse pathological states.
