## Additional file 2 for "A scRNA-seq Reference Contrasting Living and Early Post-Mortem Human Retina Across Diverse Donor States"

### Sheet: README
Field	Content
Manuscript title	Age-Related Transcriptomic and Cellular Changes in the Human Retina: Insights from a Chinese Cohort
Journal	Human Genomics
File name	Additional file 2 (.xlsx)
Title	Table S1 Cell type proportions across human retinal datasets from multiple studies.
Author list	Luning Yang (first author), Yiwen Tao, Qi Pan, Tengda Cai, Yunyan Ye, Jianhui Liu, Yang Zhou, Yongqing Shao, Quanyong Yi, Zen Huat Lu, Lie Chen, Gareth McKay, Richard Rankin, Weihua Meng (corresponding author)
Contact email	weihua.meng@nottingham.edu.cn

### Sheet: Sheet1
				Sample	Study	Full study title	Selective step	Tissue	amacrine cell	retinal cone cell	retinal rod cell	Mueller cell	retinal bipolar neuron	rod bipolar cell	S cone cell	H1 horizontal cell	H2 horizontal cell	starburst amacrine cell	GABAergic amacrine cell	glycinergic amacrine cell	microglial cell	retinal ganglion cell	midget ganglion cell of retina	parasol ganglion cell of retina	astrocyte	retinal pigment epithelial cell
				R-00646_01	Roska_EGAS00001004561	Cell Types of the Human Retina and Its Organoids at Single-Cell Resolution (Cell, 2020)	None	chorioretinal region	0	0	0	0.242718	0	0	0	0	0	0	0	0	0.533981	0	0	0	0	0.223301
				R-00646_07	Roska_EGAS00001004561			chorioretinal region	0.00504626	0.0198486	0.49815	0.136838	0.0762826	0.0550463	0.00147183	0.00168209	0.00239697	0.00180824	0.0255677	0.022582	0.0852397	0	0	0	0.00420521	0.0638352
				Average	Roska_EGAS00001004561			chorioretinal region	0.00252313	0.00992431	0.249075	0.189778	0.0381413	0.0275231	0.000735913	0.000841043	0.00119849	0.000904121	0.0127839	0.011291	0.30961	0	0	0	0.00210261	0.143568
				H3	Sanes_GSE148077	Cell Atlas of the Human Fovea and Peripheral Retina (Sci Rep, 2020)	None	fovea centralis	0.00113237	0.0115502	0.0054354	0.199185	0.55928	0.00147209	0.0009059	0.118107	0.018118	0.0018118	0.0378213	0.0140414	0	0.00147209	0.0253652	0.00430302	0	0
				H4	Sanes_GSE148077			fovea centralis	0.00630418	0.0218019	0.011295	0.247964	0.376675	0	0.000525348	0.0619911	0.0115577	0.00761755	0.0798529	0.0577883	0.00315209	0.00210139	0.107434	0.00394011	0	0
				H5	Sanes_GSE148077			fovea centralis	0.00561465	0.0443557	0.100377	0.184784	0.360835	0.0033376	0.00127889	0.0283852	0.00761097	0.00405502	0.0414236	0.0321906	0.00037431	0.00839078	0.16872	0.00511557	0.00315044	0
				H9	Sanes_GSE148077			fovea centralis	0.0111026	0.0269947	0.382606	0.116578	0.264504	0.0379885	0.00130619	0.0252531	0.00261239	0.00293894	0.0554044	0.0311309	0	0.00239469	0.030369	0.000108849	0.00751061	0.00119734
				Hu11	Sanes_GSE148077			fovea centralis	0.00894701	0.0295939	0.386786	0.177564	0.0874054	0.0165175	0.00688231	0.0199587	0.00619408	0.00963524	0.121129	0.017894	0	0.0385409	0.0612526	0.0116999	0	0
				sanes_Pt2	Sanes_GSE148077			fovea centralis	0.000617208	0.0208616	0.00604864	0.299469	0.459573	0.000370325	0.000246883	0.0402419	0.00469078	0.00395013	0.0192569	0.00456734	0	0.0080237	0.12875	0.00333292	0	0
				Average	Sanes_GSE148077			fovea centralis	0.00561968	0.0258597	0.148758	0.204257	0.351379	0.00994767	0.00185759	0.0489894	0.00846398	0.00500145	0.059148	0.0262688	0.000587733	0.0101539	0.0869817	0.00475007	0.00177684	0.000199557
				R-00646_01	Roska_EGAS00001004561	Cell Types of the Human Retina and Its Organoids at Single-Cell Resolution (Cell, 2020)	None	fovea centralis	0.00370192	0.0484468	0.166667	0.215355	0.375583	0.0429342	0.00382263	0.0311041	0.00929503	0.000925479	0.0294141	0.018912	0.00301787	0.00253501	0.0400773	0.00265572	0.00555287	0
				R-00646_03	Roska_EGAS00001004561			fovea centralis	0.00338365	0.016658	0.252212	0.212259	0.286179	0.0646799	0.00104112	0.0467205	0.00910984	0.00273295	0.0178293	0.0150963	0.0134045	0.00260281	0.0355284	0.0041645	0.0163977	0
				R-00646_04	Roska_EGAS00001004561			fovea centralis	0.00493385	0.0153437	0.231132	0.259054	0.236445	0.0657666	0.00108436	0.02982	0.008946	0.00645196	0.0283561	0.0206029	0.00704836	0.00444589	0.051453	0.00211451	0.0270007	0
				Average	Roska_EGAS00001004561			fovea centralis	0.00400647	0.0268162	0.21667	0.22889	0.299403	0.0577936	0.00198271	0.0358815	0.00911695	0.00337013	0.0251998	0.0182037	0.00782357	0.00319457	0.0423529	0.00297824	0.0163171	0
				donor1-scheetz	Scheetz_GSE130636	Molecular Characterization of Foveal versus Peripheral Human Retina by Single-Cell RNA Sequencing (Exp Eye Res, 2019)	None	fovea centralis	0	0.0213675	0.0982906	0.474359	0.320513	0.0598291	0	0.025641	0	0	0	0	0	0	0	0	0	0
				donor2-scheetz	Scheetz_GSE130636			fovea centralis	0	0.0386266	0.102146	0.279828	0.481545	0.0309013	0	0.00515021	0.00600858	0	0	0	0.0145923	0	0.039485	0.00171674	0	0
				donor3-scheetz	Scheetz_GSE130636			fovea centralis	0	0.00917431	0.058104	0.571865	0.24159	0.0489297	0	0	0	0	0	0	0	0.0030581	0.0672783	0	0	0
				Average	Scheetz_GSE130636			fovea centralis	0	0.0230561	0.0861802	0.442018	0.347883	0.0465533	0	0.0102637	0.00200286	0	0	0	0.00486409	0.00101937	0.0355878	0.000572246	0	0
				H1	Sanes_GSE148077	Cell Atlas of the Human Fovea and Peripheral Retina (Sci Rep, 2020)	Peripheral samples first depleted rods with anti-CD73 magnetic beads and enriched RGCs with anti-CD90 beads before single-cell capture.	peripheral region of retina	0.0227796	0.00153571	0.0142479	0.312345	0.201348	0.0734579	0	0.00486307	0.00759321	0.00836106	0.149987	0.183943	0	0.000426585	0.0085317	0	0.00895828	0.00162102
				H3	Sanes_GSE148077			peripheral region of retina	0.0135952	0.000749344	0.00460312	0.123053	0.24723	0.132206	0.000214098	0.00497779	0.0139164	0.0132741	0.222074	0.157844	0.000749344	0.00139164	0.0103838	0.00230156	0.0514371	0
				Average	Sanes_GSE148077			peripheral region of retina	0.0181874	0.00114252	0.00942552	0.217699	0.224289	0.102832	0.000107049	0.00492043	0.0107548	0.0108176	0.18603	0.170894	0.000374672	0.000909112	0.00945773	0.00115078	0.0301977	0.000810511
				R-00646_01	Roska_EGAS00001004561	Cell Types of the Human Retina and Its Organoids at Single-Cell Resolution (Cell, 2020)	None	peripheral region of retina	0.00404069	0.0174313	0.585407	0.144901	0.0981277	0.0766791	0.00101017	0.0120281	0.00512134	0.001527	0.023093	0.0188644	0.00688327	0	0	0	0.0043226	0.000563817
				R-00646_03	Roska_EGAS00001004561			peripheral region of retina	0.00102171	0.00817369	0.755556	0.0785441	0.0747126	0.0514687	0.00178799	0.00383142	0.00472542	0.000383142	0.00434227	0.0037037	0.00893997	0	0	0	0.00280971	0
				R-00646_04	Roska_EGAS00001004561			peripheral region of retina	0.00100229	0.0297824	0.62858	0.120275	0.0934278	0.0748855	0.00250573	0.013173	0.0083047	0.00164662	0.00773196	0.00930699	0.00236254	0	0	0	0.00701604	0
				R-00646_07	Roska_EGAS00001004561			peripheral region of retina	0.0060241	0.0193901	0.725245	0.0737011	0.064006	0.0319089	0.00103539	0.00254142	0.00404744	0.00310617	0.0218373	0.0269202	0.0159074	0	0	0	0.00207078	0.00225904
				Average	Roska_EGAS00001004561			peripheral region of retina	0.0030222	0.0186944	0.673697	0.104355	0.0825685	0.0587355	0.00158482	0.00789347	0.00554972	0.00166574	0.0142511	0.0146988	0.00852329	0	0	0	0.00405478	0.000705713
				donor1-hafler	Hafler_GSE137537	Single-cell Transcriptomic Atlas of the Human Retina Identifies Cell Types Associated with Age-related Macular Degeneration (Nat Commun, 2019)	None	peripheral region of retina	0.00142857	0	0.788571	0.164286	0.0214286	0.00428571	0	0	0	0	0.01	0.01	0	0	0	0	0	0
				donor2-hafler	Hafler_GSE137537			peripheral region of retina	0.0025047	0	0.780839	0.134001	0.0294302	0.0212899	0	0.00438322	0.00438322	0.00375704	0.010645	0.00876644	0	0	0	0	0	0
				donor3-hafler	Hafler_GSE137537			peripheral region of retina	0.000807754	0.0177706	0.806947	0.138934	0.0088853	0.00161551	0.000807754	0.00484653	0.00161551	0	0.0088853	0.0088853	0	0	0	0	0	0
				Average	Hafler_GSE137537			peripheral region of retina	0.00158034	0.00592353	0.792119	0.14574	0.0199147	0.00906371	0.000269251	0.00307658	0.00199958	0.00125235	0.00984342	0.00921725	0	0	0	0	0	0
				donor1-scheetz	Scheetz_GSE130636	Molecular Characterization of Foveal versus Peripheral Human Retina by Single-Cell RNA Sequencing (Exp Eye Res, 2019)	None	peripheral region of retina	0.000706714	0.0381625	0.320848	0.35689	0.125088	0.110247	0.000706714	0.00212014	0.004947	0	0.0233216	0.00424028	0.0127208	0	0	0	0	0
				donor2-scheetz	Scheetz_GSE130636			peripheral region of retina	0	0	0.0943775	0.635207	0.131861	0.114458	0	0.00200803	0.000669344	0.000669344	0.00334672	0.00401606	0.0133869	0	0	0	0	0
				donor3-scheetz	Scheetz_GSE130636			peripheral region of retina	0.00350631	0	0.256662	0.5	0.0504909	0.172511	0	0.00140252	0.000701262	0.000701262	0.00701262	0	0.00701262	0	0	0	0	0
				Average	Scheetz_GSE130636			peripheral region of retina	0.00140434	0.0127208	0.223963	0.497366	0.10248	0.132405	0.000235571	0.00184357	0.00210587	0.000456869	0.011227	0.00275212	0.0110401	0	0	0	0	0
				17-010	Wong_E-MTAB-7316	A Single-cell Transcriptome Atlas of the Adult Human Retina (EMBO J, 2019)	None	retinal neural layer	0.00460123	0.00690184	0.64954	0.0705521	0.14954	0.0720859	0.00153374	0.000766871	0.00690184	0.00230061	0.0153374	0.0199387	0	0	0	0	0	0
				17-011	Wong_E-MTAB-7316			retinal neural layer	0.0037746	0.00512267	0.607711	0.0350499	0.185764	0.105689	0.00242653	0.00269614	0.00215692	0.00215692	0.0186034	0.0110542	0.00700998	0.00107846	0.00916689	0.000539229	0	0
				SC	Wong_E-MTAB-7316			retinal neural layer	0.00405896	0.0036317	0.736167	0.0698569	0.0914335	0.0425123	0.00149541	0.000640889	0.00149541	0.00769066	0.0228584	0.00683615	0	0.00149541	0.00769066	0	0.0021363	0
				Average	Wong_E-MTAB-7316			retinal neural layer	0.00414493	0.00521874	0.664473	0.0584863	0.142246	0.073429	0.00181856	0.00136797	0.00351805	0.0040494	0.0189331	0.0126097	0.00233666	0.000857955	0.00561919	0.000179743	0.000712099	0
