## Additional file 5 for "A scRNA-seq Reference Contrasting Living and Early Post-Mortem Human Retina Across Diverse Donor States"

### Sheet: README
Field	Content
Manuscript title	Age-Related Transcriptomic and Cellular Changes in the Human Retina: Insights from a Chinese Cohort
Journal	Human Genomics
File name	Additional file 5 (.xlsx)
Title	Table S4 Distribution of cone photoreceptor subpopulations across donor samples.
Author list	Luning Yang (first author), Yiwen Tao, Qi Pan, Tengda Cai, Yunyan Ye, Jianhui Liu, Yang Zhou, Yongqing Shao, Quanyong Yi, Zen Huat Lu, Lie Chen, Gareth McKay, Richard Rankin, Weihua Meng (corresponding author)
Contact email	weihua.meng@nottingham.edu.cn

### Sheet: Additional file 5
Sample	ELF1_Cone	mlCone	sCone	ELF1_mlCone_Ratio
1	69	310	7	0.039
2	0	9	0	0
03-left	39	256	23	0.022
03-right	34	410	46	0.019
04-left	19	110	9	0.011
04-right	21	118	5	0.012
5	29	32	0	0.017
6	14	141	0	0.008
7	37	107	3	0.021
