## Additional file 7 for "A scRNA-seq Reference Contrasting Living and Early Post-Mortem Human Retina Across Diverse Donor States"

### Sheet: README
Field	Content
Manuscript title	Age-Related Transcriptomic and Cellular Changes in the Human Retina: Insights from a Chinese Cohort
Journal	Human Genomics
File name	Additional file 7 (.xlsx)
Title	Table S6 Transcription factor activity ranking in cone photoreceptor subtypes.
Author list	Luning Yang (first author), Yiwen Tao, Qi Pan, Tengda Cai, Yunyan Ye, Jianhui Liu, Yang Zhou, Yongqing Shao, Quanyong Yi, Zen Huat Lu, Lie Chen, Gareth McKay, Richard Rankin, Weihua Meng (corresponding author)
Contact email	weihua.meng@nottingham.edu.cn

### Sheet: Additional file 7
CellType	TF	RSS_Score	Rank
ELF1-mlCone	ELF1 (233g)	0.374799	1
ELF1-mlCone	ELF1_extended (1069g)	0.373859	2
ELF1-mlCone	SETDB1_extended (707g)	0.366131	3
ELF1-mlCone	BRF1_extended (567g)	0.359248	4
ELF1-mlCone	RCOR1 (86g)	0.351827	5
ELF1-mlCone	XRCC4_extended (523g)	0.351543	6
ELF1-mlCone	E2F6_extended (570g)	0.348284	7
ELF1-mlCone	SREBF1_extended (1377g)	0.345429	8
ELF1-mlCone	RCOR1_extended (719g)	0.345425	9
ELF1-mlCone	ETV3 (449g)	0.340383	10
ELF1-mlCone	CPEB1_extended (198g)	0.337523	11
ELF1-mlCone	STAT5B_extended (205g)	0.337452	12
ELF1-mlCone	ETV3_extended (640g)	0.334539	13
ELF1-mlCone	PHF8_extended (1277g)	0.327224	14
ELF1-mlCone	ATF7_extended (279g)	0.326267	15
ELF1-mlCone	RFX1_extended (537g)	0.323843	16
ELF1-mlCone	POLR3G_extended (337g)	0.322995	17
ELF1-mlCone	SOX5_extended (52g)	0.322445	18
ELF1-mlCone	ZBTB17_extended (216g)	0.321313	19
ELF1-mlCone	SETDB1 (212g)	0.321243	20
ELF1-mlCone	SUPT20H_extended (1198g)	0.320093	21
ELF1-mlCone	TBP (271g)	0.318909	22
ELF1-mlCone	RBBP5_extended (1173g)	0.317665	23
ELF1-mlCone	ZNF76_extended (828g)	0.315857	24
ELF1-mlCone	SIN3A_extended (1503g)	0.313433	25
ELF1-mlCone	ZNF407_extended (16g)	0.312645	26
ELF1-mlCone	CUX1 (22g)	0.311961	27
ELF1-mlCone	RBBP5 (485g)	0.309551	28
ELF1-mlCone	PML_extended (471g)	0.309461	29
ELF1-mlCone	NFYA_extended (470g)	0.30701	30
ELF1-mlCone	PRKAA1_extended (536g)	0.305951	31
ELF1-mlCone	SP3_extended (1300g)	0.305807	32
ELF1-mlCone	RFX7_extended (22g)	0.305056	33
ELF1-mlCone	ZNF143 (864g)	0.303359	34
ELF1-mlCone	ZNF516 (13g)	0.302506	35
ELF1-mlCone	CUX1_extended (462g)	0.302227	36
ELF1-mlCone	SIN3A (525g)	0.300892	37
ELF1-mlCone	TAF1_extended (3129g)	0.300867	38
ELF1-mlCone	SRF_extended (154g)	0.300216	39
ELF1-mlCone	NFYA (287g)	0.300047	40
mlCone	JUND (413g)	0.648754	1
mlCone	MEF2C (24g)	0.642354	2
mlCone	MEF2C_extended (41g)	0.639723	3
mlCone	BHLHE41 (38g)	0.639459	4
mlCone	FOS (560g)	0.63627	5
mlCone	JUN (541g)	0.630038	6
mlCone	JUNB (136g)	0.623155	7
mlCone	HMGN3_extended (293g)	0.620303	8
mlCone	FOS_extended (1825g)	0.618945	9
mlCone	HSF1_extended (174g)	0.61743	10
mlCone	JUNB_extended (1044g)	0.617021	11
mlCone	JUN_extended (1398g)	0.616159	12
mlCone	JUND_extended (3711g)	0.613956	13
mlCone	CEBPD_extended (645g)	0.605305	14
mlCone	HSF1 (56g)	0.603294	15
mlCone	RAB2A (14g)	0.602705	16
mlCone	BHLHE41_extended (2546g)	0.602504	17
mlCone	YBX1_extended (149g)	0.600979	18
mlCone	POLE4_extended (341g)	0.587808	19
mlCone	USF2_extended (2119g)	0.587535	20
mlCone	TAF7_extended (6696g)	0.587255	21
mlCone	TAF7 (447g)	0.579682	22
mlCone	IRF9 (96g)	0.574189	23
mlCone	RFX3 (23g)	0.5711	24
mlCone	XBP1 (715g)	0.570078	25
mlCone	RAD21_extended (5653g)	0.568942	26
mlCone	KLF6_extended (188g)	0.568424	27
mlCone	XBP1_extended (1519g)	0.562845	28
mlCone	CRX_extended (509g)	0.560711	29
mlCone	CEBPB_extended (873g)	0.560612	30
mlCone	CRX (321g)	0.560284	31
mlCone	BCLAF1_extended (7921g)	0.559727	32
mlCone	EGR1_extended (3090g)	0.556457	33
mlCone	MEIS1_extended (38g)	0.553039	34
mlCone	MEF2D_extended (16g)	0.553015	35
mlCone	NR3C2 (20g)	0.552966	36
mlCone	ELF2 (4465g)	0.552904	37
mlCone	CHD2_extended (3543g)	0.551878	38
mlCone	BCLAF1 (4432g)	0.551871	39
mlCone	RFX3_extended (72g)	0.551728	40
sCone	TBX2_extended (25g)	0.259086	1
sCone	TEF (84g)	0.201528	2
sCone	CREB5 (77g)	0.183854	3
sCone	ZNF281_extended (97g)	0.16157	4
sCone	TEF_extended (128g)	0.148954	5
sCone	ATF6_extended (75g)	0.12208	6
sCone	BDP1_extended (35g)	0.12046	7
sCone	POLR3G_extended (337g)	0.113075	8
sCone	MYBL1 (26g)	0.111826	9
sCone	NFIL3 (81g)	0.105788	10
sCone	CREB5_extended (312g)	0.105127	11
sCone	POU6F2_extended (11g)	0.101938	12
sCone	PUM3_extended (31g)	0.0986842	13
sCone	ETV3 (449g)	0.0943167	14
sCone	MYBL1_extended (35g)	0.0882245	15
sCone	REST_extended (1178g)	0.0857295	16
sCone	NFYA (287g)	0.0848027	17
sCone	HSF1 (56g)	0.0805146	18
sCone	ETV3_extended (640g)	0.0803212	19
sCone	FOXJ1_extended (31g)	0.0789645	20
sCone	NFIL3_extended (372g)	0.0783397	21
sCone	MITF_extended (31g)	0.0781854	22
sCone	MEIS1_extended (38g)	0.0770747	23
sCone	ATF5_extended (255g)	0.0758547	24
sCone	HSF1_extended (174g)	0.074842	25
sCone	NFYA_extended (470g)	0.0736816	26
sCone	FOXO3_extended (56g)	0.0729322	27
sCone	TBP (271g)	0.0719484	28
sCone	JDP2_extended (146g)	0.0713092	29
sCone	HIVEP2 (14g)	0.0701672	30
sCone	FOSB (19g)	0.0701537	31
sCone	ATF3 (287g)	0.0700684	32
sCone	PHF8_extended (1277g)	0.0696945	33
sCone	RFX3 (23g)	0.0696829	34
sCone	MEF2C (24g)	0.0695223	35
sCone	BHLHE41 (38g)	0.0694258	36
sCone	NRL_extended (58g)	0.0691494	37
sCone	HIF1A (144g)	0.0682468	38
sCone	HMGN3_extended (293g)	0.0681699	39
sCone	FOS (560g)	0.0675673	40
