## Additional file 8 for "A scRNA-seq Reference Contrasting Living and Early Post-Mortem Human Retina Across Diverse Donor States"

### Sheet: README
Field	Content
Manuscript title	Age-Related Transcriptomic and Cellular Changes in the Human Retina: Insights from a Chinese Cohort
Journal	Human Genomics
File name	Additional file 8 (.xlsx)
Title	Table S7 Transcription factor module assignments identified through CSI analysis in cone photoreceptors.
Author list	Luning Yang (first author), Yiwen Tao, Qi Pan, Tengda Cai, Yunyan Ye, Jianhui Liu, Yang Zhou, Yongqing Shao, Quanyong Yi, Zen Huat Lu, Lie Chen, Gareth McKay, Richard Rankin, Weihua Meng (corresponding author)
Contact email	weihua.meng@nottingham.edu.cn

### Sheet: Additional file 8
	Cluster	regulon
NR2F6_extended (27g)	1	NR2F6_extended (27g)
NR2F6 (13g)	1	NR2F6 (13g)
USF2_extended (2119g)	1	USF2_extended (2119g)
POLE4_extended (341g)	1	POLE4_extended (341g)
YBX1_extended (149g)	1	YBX1_extended (149g)
BHLHE41 (38g)	1	BHLHE41 (38g)
HMGN3_extended (293g)	1	HMGN3_extended (293g)
HSF1_extended (174g)	1	HSF1_extended (174g)
HSF1 (56g)	1	HSF1 (56g)
CREM_extended (185g)	1	CREM_extended (185g)
ATF5_extended (255g)	1	ATF5_extended (255g)
ATF5 (84g)	1	ATF5 (84g)
TBX2_extended (25g)	1	TBX2_extended (25g)
CREB5 (77g)	1	CREB5 (77g)
SP3 (39g)	1	SP3 (39g)
SRF (52g)	1	SRF (52g)
ZNF148_extended (16g)	1	ZNF148_extended (16g)
HLF_extended (40g)	1	HLF_extended (40g)
CREB3L2_extended (38g)	1	CREB3L2_extended (38g)
TCF3_extended (33g)	1	TCF3_extended (33g)
SREBF2 (21g)	1	SREBF2 (21g)
FOXJ3 (12g)	1	FOXJ3 (12g)
VEZF1_extended (19g)	1	VEZF1_extended (19g)
HSF2_extended (35g)	1	HSF2_extended (35g)
HSF2 (33g)	1	HSF2 (33g)
POLR3A_extended (54g)	1	POLR3A_extended (54g)
POLR3A (29g)	1	POLR3A (29g)
KLF7_extended (59g)	1	KLF7_extended (59g)
KLF7 (25g)	1	KLF7 (25g)
NFIA_extended (64g)	1	NFIA_extended (64g)
NFIA (53g)	1	NFIA (53g)
ZNF141_extended (11g)	1	ZNF141_extended (11g)
E2F3 (19g)	1	E2F3 (19g)
GTF2IRD1 (17g)	1	GTF2IRD1 (17g)
ARNT (17g)	1	ARNT (17g)
ZNF780B (18g)	1	ZNF780B (18g)
NFIC_extended (12g)	1	NFIC_extended (12g)
ZNF490 (16g)	1	ZNF490 (16g)
NFE2L3_extended (73g)	1	NFE2L3_extended (73g)
MITF_extended (31g)	1	MITF_extended (31g)
STAT4_extended (29g)	1	STAT4_extended (29g)
POU6F2_extended (11g)	1	POU6F2_extended (11g)
MEF2D_extended (16g)	1	MEF2D_extended (16g)
MEF2C_extended (41g)	1	MEF2C_extended (41g)
MEF2C (24g)	1	MEF2C (24g)
JDP2_extended (146g)	1	JDP2_extended (146g)
ATF4_extended (37g)	1	ATF4_extended (37g)
CRX_extended (509g)	1	CRX_extended (509g)
CRX (321g)	1	CRX (321g)
NRL_extended (58g)	1	NRL_extended (58g)
ESRRB_extended (19g)	1	ESRRB_extended (19g)
SOX15_extended (19g)	1	SOX15_extended (19g)
SOX15 (12g)	1	SOX15 (12g)
PAX6_extended (40g)	1	PAX6_extended (40g)
NFIB_extended (59g)	1	NFIB_extended (59g)
NFIB (56g)	1	NFIB (56g)
SIX3_extended (20g)	1	SIX3_extended (20g)
PAX6 (13g)	1	PAX6 (13g)
RFXAP_extended (14g)	1	RFXAP_extended (14g)
RFXAP (11g)	1	RFXAP (11g)
RUNX2_extended (27g)	1	RUNX2_extended (27g)
RUNX2 (15g)	1	RUNX2 (15g)
NR2F1_extended (32g)	1	NR2F1_extended (32g)
NR2F1 (10g)	1	NR2F1 (10g)
RARA_extended (11g)	1	RARA_extended (11g)
CREB3_extended (21g)	1	CREB3_extended (21g)
NFE2L2_extended (14g)	1	NFE2L2_extended (14g)
KLF16 (22g)	1	KLF16 (22g)
CREB3L4_extended (17g)	1	CREB3L4_extended (17g)
ZNF696_extended (13g)	1	ZNF696_extended (13g)
CREM (20g)	1	CREM (20g)
HES6_extended (46g)	1	HES6_extended (46g)
RFX2 (40g)	1	RFX2 (40g)
SP2 (20g)	1	SP2 (20g)
POU6F1_extended (16g)	1	POU6F1_extended (16g)
ESRRA (27g)	1	ESRRA (27g)
NPDC1_extended (13g)	1	NPDC1_extended (13g)
FOXJ1_extended (31g)	1	FOXJ1_extended (31g)
TFDP1_extended (10g)	1	TFDP1_extended (10g)
RXRG_extended (13g)	1	RXRG_extended (13g)
ZNF48 (20g)	1	ZNF48 (20g)
SOX6_extended (12g)	1	SOX6_extended (12g)
LIN28B (20g)	1	LIN28B (20g)
ZNF267 (18g)	1	ZNF267 (18g)
GRHL1_extended (13g)	1	GRHL1_extended (13g)
ZNF426 (12g)	1	ZNF426 (12g)
ZNF589_extended (13g)	1	ZNF589_extended (13g)
ZNF471 (12g)	1	ZNF471 (12g)
PATZ1_extended (16g)	1	PATZ1_extended (16g)
ZNF607_extended (13g)	1	ZNF607_extended (13g)
ATF6B_extended (23g)	1	ATF6B_extended (23g)
ONECUT2 (10g)	1	ONECUT2 (10g)
BACH1 (20g)	1	BACH1 (20g)
PPARD_extended (17g)	1	PPARD_extended (17g)
ZNF131 (14g)	1	ZNF131 (14g)
POLR3G (13g)	1	POLR3G (13g)
ZBTB14 (15g)	1	ZBTB14 (15g)
ZFP2 (15g)	1	ZFP2 (15g)
MXI1 (10g)	1	MXI1 (10g)
HEY1_extended (11g)	1	HEY1_extended (11g)
ELF3_extended (35g)	1	ELF3_extended (35g)
ELF3 (18g)	1	ELF3 (18g)
FOXJ2_extended (66g)	1	FOXJ2_extended (66g)
FOXJ2 (42g)	1	FOXJ2 (42g)
ERF_extended (33g)	1	ERF_extended (33g)
RXRA_extended (42g)	1	RXRA_extended (42g)
ZNF362_extended (39g)	1	ZNF362_extended (39g)
RXRB_extended (38g)	1	RXRB_extended (38g)
FOXN2_extended (20g)	1	FOXN2_extended (20g)
SP1_extended (39g)	1	SP1_extended (39g)
IRF2_extended (24g)	1	IRF2_extended (24g)
E2F4 (37g)	1	E2F4 (37g)
CPSF4_extended (33g)	1	CPSF4_extended (33g)
ZNF579 (36g)	1	ZNF579 (36g)
SMC3_extended (37g)	1	SMC3_extended (37g)
SP4_extended (38g)	1	SP4_extended (38g)
SP4 (13g)	1	SP4 (13g)
NFKB1 (15g)	1	NFKB1 (15g)
STAT2_extended (13g)	1	STAT2_extended (13g)
SAP30 (38g)	1	SAP30 (38g)
KLF11_extended (81g)	1	KLF11_extended (81g)
KLF11 (13g)	1	KLF11 (13g)
MYBL1_extended (35g)	1	MYBL1_extended (35g)
MYBL1 (26g)	1	MYBL1 (26g)
NR1H2_extended (18g)	1	NR1H2_extended (18g)
NR1H2 (12g)	1	NR1H2 (12g)
REL_extended (33g)	1	REL_extended (33g)
REL (26g)	1	REL (26g)
ARID3A_extended (45g)	1	ARID3A_extended (45g)
ARID3A (32g)	1	ARID3A (32g)
ATF2_extended (89g)	1	ATF2_extended (89g)
EP300_extended (35g)	1	EP300_extended (35g)
TEF (84g)	1	TEF (84g)
ATF6 (16g)	1	ATF6 (16g)
KLF16_extended (1003g)	2	KLF16_extended (1003g)
TAF7_extended (6696g)	2	TAF7_extended (6696g)
MAZ_extended (1848g)	2	MAZ_extended (1848g)
MXD4_extended (325g)	2	MXD4_extended (325g)
ETV2_extended (635g)	2	ETV2_extended (635g)
ETV2 (445g)	2	ETV2 (445g)
THAP11_extended (845g)	2	THAP11_extended (845g)
THAP11 (326g)	2	THAP11 (326g)
GTF2B_extended (903g)	2	GTF2B_extended (903g)
THAP1_extended (1138g)	2	THAP1_extended (1138g)
THAP1 (555g)	2	THAP1 (555g)
NFYB_extended (2240g)	2	NFYB_extended (2240g)
NFYB (1727g)	2	NFYB (1727g)
RAD21_extended (5653g)	2	RAD21_extended (5653g)
SAP30_extended (1015g)	2	SAP30_extended (1015g)
MAX_extended (4085g)	2	MAX_extended (4085g)
HDAC2_extended (2097g)	2	HDAC2_extended (2097g)
BRF2_extended (408g)	2	BRF2_extended (408g)
GTF2F1_extended (1422g)	2	GTF2F1_extended (1422g)
GTF2F1 (851g)	2	GTF2F1 (851g)
ESRRA_extended (1244g)	2	ESRRA_extended (1244g)
NELFE_extended (1206g)	2	NELFE_extended (1206g)
CREBL2_extended (523g)	2	CREBL2_extended (523g)
CREBL2 (158g)	2	CREBL2 (158g)
PHF8 (52g)	2	PHF8 (52g)
SRF_extended (154g)	2	SRF_extended (154g)
ARNT_extended (61g)	2	ARNT_extended (61g)
SREBF1 (83g)	2	SREBF1 (83g)
BDP1_extended (35g)	2	BDP1_extended (35g)
NFYA_extended (470g)	2	NFYA_extended (470g)
NFYA (287g)	2	NFYA (287g)
ZBTB17_extended (216g)	2	ZBTB17_extended (216g)
TBP (271g)	2	TBP (271g)
POLR3G_extended (337g)	2	POLR3G_extended (337g)
ETV3_extended (640g)	2	ETV3_extended (640g)
ETV3 (449g)	2	ETV3 (449g)
CEBPG_extended (152g)	2	CEBPG_extended (152g)
SETDB1 (212g)	2	SETDB1 (212g)
BRCA1_extended (172g)	2	BRCA1_extended (172g)
SMARCC2_extended (1193g)	2	SMARCC2_extended (1193g)
SMARCC2 (503g)	2	SMARCC2 (503g)
PHF8_extended (1277g)	2	PHF8_extended (1277g)
REST_extended (1178g)	2	REST_extended (1178g)
ZNF76_extended (828g)	2	ZNF76_extended (828g)
SETDB1_extended (707g)	2	SETDB1_extended (707g)
ZBTB7A_extended (1039g)	2	ZBTB7A_extended (1039g)
SMARCA4_extended (2517g)	2	SMARCA4_extended (2517g)
YY1_extended (6756g)	2	YY1_extended (6756g)
YY1 (4306g)	2	YY1 (4306g)
XRCC4_extended (523g)	2	XRCC4_extended (523g)
ZNF76 (203g)	2	ZNF76 (203g)
ELK1_extended (758g)	2	ELK1_extended (758g)
ELK1 (631g)	2	ELK1 (631g)
RELA_extended (465g)	2	RELA_extended (465g)
KLF9_extended (432g)	2	KLF9_extended (432g)
ELK4_extended (1025g)	2	ELK4_extended (1025g)
ELK4 (731g)	2	ELK4 (731g)
MAFG_extended (218g)	2	MAFG_extended (218g)
ZNF189_extended (231g)	2	ZNF189_extended (231g)
RBBP5_extended (1173g)	2	RBBP5_extended (1173g)
RBBP5 (485g)	2	RBBP5 (485g)
E2F6_extended (570g)	2	E2F6_extended (570g)
ETV5_extended (510g)	2	ETV5_extended (510g)
NR2C2_extended (417g)	2	NR2C2_extended (417g)
ATF1_extended (544g)	2	ATF1_extended (544g)
RFX1_extended (537g)	2	RFX1_extended (537g)
GABPB1_extended (607g)	2	GABPB1_extended (607g)
ZNF143_extended (1662g)	2	ZNF143_extended (1662g)
ZNF143 (864g)	2	ZNF143 (864g)
ZNF274_extended (1164g)	2	ZNF274_extended (1164g)
CTCF_extended (1439g)	2	CTCF_extended (1439g)
UBTF_extended (1278g)	2	UBTF_extended (1278g)
HCFC1_extended (704g)	2	HCFC1_extended (704g)
HCFC1 (494g)	2	HCFC1 (494g)
POLE3_extended (351g)	2	POLE3_extended (351g)
SP2_extended (449g)	2	SP2_extended (449g)
E2F4_extended (604g)	2	E2F4_extended (604g)
GABPA_extended (1140g)	2	GABPA_extended (1140g)
GABPA (869g)	2	GABPA (869g)
USF1_extended (183g)	2	USF1_extended (183g)
ZBTB7B_extended (280g)	2	ZBTB7B_extended (280g)
PML_extended (471g)	2	PML_extended (471g)
PML (212g)	2	PML (212g)
CEBPZ_extended (93g)	2	CEBPZ_extended (93g)
TP53_extended (114g)	2	TP53_extended (114g)
ETV5 (66g)	2	ETV5 (66g)
ZNF281_extended (97g)	2	ZNF281_extended (97g)
TEF_extended (128g)	2	TEF_extended (128g)
MLX_extended (171g)	2	MLX_extended (171g)
MLX (55g)	2	MLX (55g)
ATF6_extended (75g)	2	ATF6_extended (75g)
FOS (560g)	3	FOS (560g)
STAT3 (39g)	3	STAT3 (39g)
JUND_extended (3711g)	3	JUND_extended (3711g)
JUNB_extended (1044g)	3	JUNB_extended (1044g)
JUN_extended (1398g)	3	JUN_extended (1398g)
JUN (541g)	3	JUN (541g)
FOSB (19g)	3	FOSB (19g)
JUND (413g)	3	JUND (413g)
JUNB (136g)	3	JUNB (136g)
RAB2A (14g)	3	RAB2A (14g)
CEBPD_extended (645g)	3	CEBPD_extended (645g)
IRF9_extended (197g)	3	IRF9_extended (197g)
IRF9 (96g)	3	IRF9 (96g)
CEBPB_extended (873g)	3	CEBPB_extended (873g)
KLF6_extended (188g)	3	KLF6_extended (188g)
CEBPB (134g)	3	CEBPB (134g)
ZFY_extended (155g)	3	ZFY_extended (155g)
KLF10_extended (343g)	3	KLF10_extended (343g)
FOSL2_extended (194g)	3	FOSL2_extended (194g)
EGR3_extended (268g)	3	EGR3_extended (268g)
IRX5_extended (220g)	3	IRX5_extended (220g)
IRX5 (181g)	3	IRX5 (181g)
IRF1 (120g)	3	IRF1 (120g)
EGR3 (98g)	3	EGR3 (98g)
EGR2_extended (258g)	3	EGR2_extended (258g)
MAFF_extended (271g)	3	MAFF_extended (271g)
IRF1_extended (847g)	3	IRF1_extended (847g)
BHLHE40_extended (754g)	3	BHLHE40_extended (754g)
SOX4 (57g)	3	SOX4 (57g)
MAFB_extended (235g)	3	MAFB_extended (235g)
ATF3_extended (613g)	3	ATF3_extended (613g)
ATF3 (287g)	3	ATF3 (287g)
EGR2 (11g)	3	EGR2 (11g)
POU3F1_extended (66g)	3	POU3F1_extended (66g)
NR2F2_extended (18g)	3	NR2F2_extended (18g)
ETV6_extended (23g)	3	ETV6_extended (23g)
BCL6_extended (11g)	3	BCL6_extended (11g)
CREB5_extended (312g)	3	CREB5_extended (312g)
XBP1 (715g)	3	XBP1 (715g)
KLF4_extended (48g)	3	KLF4_extended (48g)
SMAD1 (36g)	3	SMAD1 (36g)
ESR2_extended (12g)	3	ESR2_extended (12g)
BACH1_extended (45g)	3	BACH1_extended (45g)
TEAD1 (12g)	3	TEAD1 (12g)
EGR1 (91g)	3	EGR1 (91g)
TBL1XR1_extended (11g)	3	TBL1XR1_extended (11g)
MXD1_extended (71g)	4	MXD1_extended (71g)
TAF7 (447g)	4	TAF7 (447g)
XBP1_extended (1519g)	4	XBP1_extended (1519g)
FOXJ3_extended (31g)	4	FOXJ3_extended (31g)
KDM5B (79g)	4	KDM5B (79g)
PPARA_extended (43g)	4	PPARA_extended (43g)
PUM3_extended (31g)	4	PUM3_extended (31g)
TCF4_extended (31g)	4	TCF4_extended (31g)
ZBTB20 (12g)	4	ZBTB20 (12g)
MEIS1_extended (38g)	4	MEIS1_extended (38g)
ZEB1_extended (1464g)	4	ZEB1_extended (1464g)
PBX3_extended (415g)	4	PBX3_extended (415g)
RFX3_extended (72g)	4	RFX3_extended (72g)
RFX3 (23g)	4	RFX3 (23g)
HIVEP2 (14g)	4	HIVEP2 (14g)
RARB_extended (79g)	4	RARB_extended (79g)
NR3C2 (20g)	4	NR3C2 (20g)
SOX5_extended (52g)	4	SOX5_extended (52g)
PRDM1_extended (25g)	4	PRDM1_extended (25g)
PRDM1 (23g)	4	PRDM1 (23g)
ZNF407_extended (16g)	4	ZNF407_extended (16g)
NFIL3_extended (372g)	4	NFIL3_extended (372g)
NFIL3 (81g)	4	NFIL3 (81g)
CUX1 (22g)	4	CUX1 (22g)
FOSB_extended (1302g)	4	FOSB_extended (1302g)
BHLHE41_extended (2546g)	4	BHLHE41_extended (2546g)
FOS_extended (1825g)	4	FOS_extended (1825g)
CLOCK_extended (263g)	4	CLOCK_extended (263g)
CUX1_extended (462g)	4	CUX1_extended (462g)
NRF1_extended (2045g)	4	NRF1_extended (2045g)
NRF1 (1155g)	4	NRF1 (1155g)
EGR1_extended (3090g)	4	EGR1_extended (3090g)
STAT1_extended (562g)	4	STAT1_extended (562g)
CHD2 (530g)	4	CHD2 (530g)
EZH2_extended (2480g)	4	EZH2_extended (2480g)
EZH2 (1351g)	4	EZH2 (1351g)
CHD2_extended (3543g)	4	CHD2_extended (3543g)
KDM5B_extended (6593g)	4	KDM5B_extended (6593g)
ELF2_extended (6933g)	4	ELF2_extended (6933g)
ELF2 (4465g)	4	ELF2 (4465g)
BCLAF1 (4432g)	4	BCLAF1 (4432g)
BCLAF1_extended (7921g)	4	BCLAF1_extended (7921g)
POLR2A_extended (7710g)	4	POLR2A_extended (7710g)
POLR2A (6985g)	4	POLR2A (6985g)
FOXP1_extended (13g)	4	FOXP1_extended (13g)
FOXO1_extended (55g)	4	FOXO1_extended (55g)
FOXO1 (46g)	4	FOXO1 (46g)
RFX7_extended (22g)	4	RFX7_extended (22g)
ZNF516 (13g)	4	ZNF516 (13g)
FOXO3 (12g)	4	FOXO3 (12g)
FOXO3_extended (56g)	4	FOXO3_extended (56g)
SREBF1_extended (1377g)	4	SREBF1_extended (1377g)
SUPT20H_extended (1198g)	4	SUPT20H_extended (1198g)
SUZ12_extended (3809g)	4	SUZ12_extended (3809g)
CREB1_extended (4219g)	4	CREB1_extended (4219g)
BRF1_extended (567g)	4	BRF1_extended (567g)
ELF1 (233g)	4	ELF1 (233g)
STAT5B_extended (205g)	4	STAT5B_extended (205g)
NFYC_extended (475g)	4	NFYC_extended (475g)
NFYC (215g)	4	NFYC (215g)
STAT1 (23g)	4	STAT1 (23g)
ATF7_extended (279g)	4	ATF7_extended (279g)
ATF7 (76g)	4	ATF7 (76g)
CPEB1_extended (198g)	4	CPEB1_extended (198g)
RCOR1 (86g)	4	RCOR1 (86g)
HIF1A (144g)	4	HIF1A (144g)
SIN3A_extended (1503g)	4	SIN3A_extended (1503g)
SIN3A (525g)	4	SIN3A (525g)
SP3_extended (1300g)	4	SP3_extended (1300g)
MXI1_extended (6678g)	4	MXI1_extended (6678g)
SREBF2_extended (1831g)	4	SREBF2_extended (1831g)
ELF1_extended (1069g)	4	ELF1_extended (1069g)
RCOR1_extended (719g)	4	RCOR1_extended (719g)
PRKAA1_extended (536g)	4	PRKAA1_extended (536g)
KDM5A (831g)	4	KDM5A (831g)
TAF1_extended (3129g)	4	TAF1_extended (3129g)
TAF1 (2200g)	4	TAF1 (2200g)
KDM5A_extended (5823g)	4	KDM5A_extended (5823g)
ZNF91_extended (2386g)	4	ZNF91_extended (2386g)
