## Additional file 9 for "A scRNA-seq Reference Contrasting Living and Early Post-Mortem Human Retina Across Diverse Donor States"

### Sheet: README
Field	Content
Manuscript title	Age-Related Transcriptomic and Cellular Changes in the Human Retina: Insights from a Chinese Cohort
Journal	Human Genomics
File name	Additional file 9 (.xlsx)
Title	Table S8 Cell-cell communication analysis between cone subpopulations and other retinal cells with key pathways include CNTN, CDH, NEGR, and VISFATIN signaling networks.
Author list	Luning Yang (first author), Yiwen Tao, Qi Pan, Tengda Cai, Yunyan Ye, Jianhui Liu, Yang Zhou, Yongqing Shao, Quanyong Yi, Zen Huat Lu, Lie Chen, Gareth McKay, Richard Rankin, Weihua Meng (corresponding author)
Contact email	weihua.meng@nottingham.edu.cn

### Sheet: Additional file 9
source	target	ligand	receptor	prob	pval	interaction_name	interaction_name_2	pathway_name	annotation	evidence
mlCone	Horizontal	CNTN1	NRCAM	0.00763575	0	CNTN1_NRCAM	CNTN1 - NRCAM	CNTN	Cell-Cell Contact	KEGG: hsa04514
ELF1-mlCone	Horizontal	CNTN1	NRCAM	0.00989402	0	CNTN1_NRCAM	CNTN1 - NRCAM	CNTN	Cell-Cell Contact	KEGG: hsa04514
mlCone	MullerGilla	CNTN1	NRCAM	0.0106787	0	CNTN1_NRCAM	CNTN1 - NRCAM	CNTN	Cell-Cell Contact	KEGG: hsa04514
mlCone	Astrocyte	CNTN1	NRCAM	0.011562	0	CNTN1_NRCAM	CNTN1 - NRCAM	CNTN	Cell-Cell Contact	KEGG: hsa04514
ELF1-mlCone	MullerGilla	CNTN1	NRCAM	0.0138244	0	CNTN1_NRCAM	CNTN1 - NRCAM	CNTN	Cell-Cell Contact	KEGG: hsa04514
ELF1-mlCone	Astrocyte	CNTN1	NRCAM	0.0149639	0	CNTN1_NRCAM	CNTN1 - NRCAM	CNTN	Cell-Cell Contact	KEGG: hsa04514
mlCone	Amacrine	CNTN1	NRCAM	0.0267006	0	CNTN1_NRCAM	CNTN1 - NRCAM	CNTN	Cell-Cell Contact	KEGG: hsa04514
ELF1-mlCone	Amacrine	CNTN1	NRCAM	0.0344019	0	CNTN1_NRCAM	CNTN1 - NRCAM	CNTN	Cell-Cell Contact	KEGG: hsa04514
mlCone	Bipolar	CNTN1	NRCAM	0.0367131	0	CNTN1_NRCAM	CNTN1 - NRCAM	CNTN	Cell-Cell Contact	KEGG: hsa04514
MullerGilla	mlCone	CNTN1	NRCAM	0.00848316	0	CNTN1_NRCAM	CNTN1 - NRCAM	CNTN	Cell-Cell Contact	KEGG: hsa04514
MullerGilla	ELF1-mlCone	CNTN1	NRCAM	0.0119048	0	CNTN1_NRCAM	CNTN1 - NRCAM	CNTN	Cell-Cell Contact	KEGG: hsa04514
Horizontal	mlCone	CNTN1	NRCAM	0.0129494	0	CNTN1_NRCAM	CNTN1 - NRCAM	CNTN	Cell-Cell Contact	KEGG: hsa04514
Horizontal	ELF1-mlCone	CNTN1	NRCAM	0.0181395	0	CNTN1_NRCAM	CNTN1 - NRCAM	CNTN	Cell-Cell Contact	KEGG: hsa04514
mlCone	Ganglion	CNTN1	NRCAM	0.0431302	0	CNTN1_NRCAM	CNTN1 - NRCAM	CNTN	Cell-Cell Contact	KEGG: hsa04514
sCone	mlCone	CNTN1	NRCAM	0.0443938	0	CNTN1_NRCAM	CNTN1 - NRCAM	CNTN	Cell-Cell Contact	KEGG: hsa04514
Amacrine	mlCone	CNTN1	NRCAM	0.0464029	0	CNTN1_NRCAM	CNTN1 - NRCAM	CNTN	Cell-Cell Contact	KEGG: hsa04514
Bipolar	mlCone	CNTN1	NRCAM	0.0466055	0	CNTN1_NRCAM	CNTN1 - NRCAM	CNTN	Cell-Cell Contact	KEGG: hsa04514
mlCone	mlCone	CNTN1	NRCAM	0.0485335	0	CNTN1_NRCAM	CNTN1 - NRCAM	CNTN	Cell-Cell Contact	KEGG: hsa04514
Ganglion	mlCone	CNTN1	NRCAM	0.0493043	0	CNTN1_NRCAM	CNTN1 - NRCAM	CNTN	Cell-Cell Contact	KEGG: hsa04514
sCone	ELF1-mlCone	CNTN1	NRCAM	0.0614028	0	CNTN1_NRCAM	CNTN1 - NRCAM	CNTN	Cell-Cell Contact	KEGG: hsa04514
ELF1-mlCone	Bipolar	CNTN1	NRCAM	0.0471623	0	CNTN1_NRCAM	CNTN1 - NRCAM	CNTN	Cell-Cell Contact	KEGG: hsa04514
ELF1-mlCone	mlCone	CNTN1	NRCAM	0.06213	0	CNTN1_NRCAM	CNTN1 - NRCAM	CNTN	Cell-Cell Contact	KEGG: hsa04514
Amacrine	ELF1-mlCone	CNTN1	NRCAM	0.06413	0	CNTN1_NRCAM	CNTN1 - NRCAM	CNTN	Cell-Cell Contact	KEGG: hsa04514
Bipolar	ELF1-mlCone	CNTN1	NRCAM	0.0644047	0	CNTN1_NRCAM	CNTN1 - NRCAM	CNTN	Cell-Cell Contact	KEGG: hsa04514
mlCone	sCone	CNTN1	NRCAM	0.0533617	0	CNTN1_NRCAM	CNTN1 - NRCAM	CNTN	Cell-Cell Contact	KEGG: hsa04514
ELF1-mlCone	Ganglion	CNTN1	NRCAM	0.0553009	0	CNTN1_NRCAM	CNTN1 - NRCAM	CNTN	Cell-Cell Contact	KEGG: hsa04514
mlCone	ELF1-mlCone	CNTN1	NRCAM	0.0670173	0	CNTN1_NRCAM	CNTN1 - NRCAM	CNTN	Cell-Cell Contact	KEGG: hsa04514
Ganglion	ELF1-mlCone	CNTN1	NRCAM	0.0680607	0	CNTN1_NRCAM	CNTN1 - NRCAM	CNTN	Cell-Cell Contact	KEGG: hsa04514
ELF1-mlCone	sCone	CNTN1	NRCAM	0.0682138	0	CNTN1_NRCAM	CNTN1 - NRCAM	CNTN	Cell-Cell Contact	KEGG: hsa04514
ELF1-mlCone	ELF1-mlCone	CNTN1	NRCAM	0.0853276	0	CNTN1_NRCAM	CNTN1 - NRCAM	CNTN	Cell-Cell Contact	KEGG: hsa04514
mlCone	Doublet	CDH2	CDH2	0.0507466	0	CDH2_CDH2	CDH2 - CDH2	CDH	Cell-Cell Contact	KEGG: hsa04514
mlCone	ELF1-mlCone	CDH2	CDH2	0.106703	0	CDH2_CDH2	CDH2 - CDH2	CDH	Cell-Cell Contact	KEGG: hsa04514
mlCone	mlCone	CDH2	CDH2	0.0878978	0	CDH2_CDH2	CDH2 - CDH2	CDH	Cell-Cell Contact	KEGG: hsa04514
mlCone	MullerGilla	CDH2	CDH2	0.0578688	0	CDH2_CDH2	CDH2 - CDH2	CDH	Cell-Cell Contact	KEGG: hsa04514
mlCone	Rod	CDH2	CDH2	0.0619908	0	CDH2_CDH2	CDH2 - CDH2	CDH	Cell-Cell Contact	KEGG: hsa04514
mlCone	sCone	CDH2	CDH2	0.103839	0	CDH2_CDH2	CDH2 - CDH2	CDH	Cell-Cell Contact	KEGG: hsa04514
ELF1-mlCone	Doublet	CDH2	CDH2	0.0621452	0	CDH2_CDH2	CDH2 - CDH2	CDH	Cell-Cell Contact	KEGG: hsa04514
ELF1-mlCone	ELF1-mlCone	CDH2	CDH2	0.128963	0	CDH2_CDH2	CDH2 - CDH2	CDH	Cell-Cell Contact	KEGG: hsa04514
ELF1-mlCone	mlCone	CDH2	CDH2	0.106703	0	CDH2_CDH2	CDH2 - CDH2	CDH	Cell-Cell Contact	KEGG: hsa04514
ELF1-mlCone	MullerGilla	CDH2	CDH2	0.070748	0	CDH2_CDH2	CDH2 - CDH2	CDH	Cell-Cell Contact	KEGG: hsa04514
ELF1-mlCone	Rod	CDH2	CDH2	0.0757137	0	CDH2_CDH2	CDH2 - CDH2	CDH	Cell-Cell Contact	KEGG: hsa04514
ELF1-mlCone	sCone	CDH2	CDH2	0.125585	0	CDH2_CDH2	CDH2 - CDH2	CDH	Cell-Cell Contact	KEGG: hsa04514
Doublet	ELF1-mlCone	CDH2	CDH2	0.0621452	0	CDH2_CDH2	CDH2 - CDH2	CDH	Cell-Cell Contact	KEGG: hsa04514
MullerGilla	ELF1-mlCone	CDH2	CDH2	0.070748	0	CDH2_CDH2	CDH2 - CDH2	CDH	Cell-Cell Contact	KEGG: hsa04514
Rod	ELF1-mlCone	CDH2	CDH2	0.0757137	0	CDH2_CDH2	CDH2 - CDH2	CDH	Cell-Cell Contact	KEGG: hsa04514
sCone	ELF1-mlCone	CDH2	CDH2	0.125585	0	CDH2_CDH2	CDH2 - CDH2	CDH	Cell-Cell Contact	KEGG: hsa04514
Doublet	mlCone	CDH2	CDH2	0.0507466	0	CDH2_CDH2	CDH2 - CDH2	CDH	Cell-Cell Contact	KEGG: hsa04514
MullerGilla	mlCone	CDH2	CDH2	0.0578688	0	CDH2_CDH2	CDH2 - CDH2	CDH	Cell-Cell Contact	KEGG: hsa04514
Rod	mlCone	CDH2	CDH2	0.0619908	0	CDH2_CDH2	CDH2 - CDH2	CDH	Cell-Cell Contact	KEGG: hsa04514
sCone	mlCone	CDH2	CDH2	0.103839	0	CDH2_CDH2	CDH2 - CDH2	CDH	Cell-Cell Contact	KEGG: hsa04514
Microgilla	mlCone	NAMPT	INSR	0.0145315	0	NAMPT_INSR	NAMPT - INSR	VISFATIN	Secreted Signaling	PMID: 28490838
Microgilla	ELF1-mlCone	NAMPT	INSR	0.00967784	0	NAMPT_INSR	NAMPT - INSR	VISFATIN	Secreted Signaling	PMID: 28490838
Doublet	mlCone	NAMPT	INSR	0.00545168	0	NAMPT_INSR	NAMPT - INSR	VISFATIN	Secreted Signaling	PMID: 28490838
Immune	mlCone	NAMPT	INSR	0.00500606	0	NAMPT_INSR	NAMPT - INSR	VISFATIN	Secreted Signaling	PMID: 28490838
Doublet	ELF1-mlCone	NAMPT	INSR	0.00361962	0	NAMPT_INSR	NAMPT - INSR	VISFATIN	Secreted Signaling	PMID: 28490838
Immune	ELF1-mlCone	NAMPT	INSR	0.00332326	0	NAMPT_INSR	NAMPT - INSR	VISFATIN	Secreted Signaling	PMID: 28490838
Ganglion	mlCone	NAMPT	INSR	0.00238809	0	NAMPT_INSR	NAMPT - INSR	VISFATIN	Secreted Signaling	PMID: 28490838
Astrocyte	mlCone	NAMPT	INSR	0.00237696	0	NAMPT_INSR	NAMPT - INSR	VISFATIN	Secreted Signaling	PMID: 28490838
Ganglion	ELF1-mlCone	NAMPT	INSR	0.00158392	0	NAMPT_INSR	NAMPT - INSR	VISFATIN	Secreted Signaling	PMID: 28490838
Astrocyte	ELF1-mlCone	NAMPT	INSR	0.00157654	0	NAMPT_INSR	NAMPT - INSR	VISFATIN	Secreted Signaling	PMID: 28490838
Rod	mlCone	NAMPT	INSR	0.00131003	0	NAMPT_INSR	NAMPT - INSR	VISFATIN	Secreted Signaling	PMID: 28490838
mlCone	Ganglion	NAMPT	INSR	0.00126685	0	NAMPT_INSR	NAMPT - INSR	VISFATIN	Secreted Signaling	PMID: 28490838
MullerGilla	mlCone	NAMPT	INSR	0.00125876	0	NAMPT_INSR	NAMPT - INSR	VISFATIN	Secreted Signaling	PMID: 28490838
Horizontal	mlCone	NAMPT	INSR	0.00120739	0	NAMPT_INSR	NAMPT - INSR	VISFATIN	Secreted Signaling	PMID: 28490838
mlCone	Amacrine	NAMPT	INSR	0.00103518	0	NAMPT_INSR	NAMPT - INSR	VISFATIN	Secreted Signaling	PMID: 28490838
Amacrine	mlCone	NAMPT	INSR	0.00103486	0	NAMPT_INSR	NAMPT - INSR	VISFATIN	Secreted Signaling	PMID: 28490838
Bipolar	mlCone	NAMPT	INSR	0.00102238	0	NAMPT_INSR	NAMPT - INSR	VISFATIN	Secreted Signaling	PMID: 28490838
Rod	ELF1-mlCone	NAMPT	INSR	0.000868571	0	NAMPT_INSR	NAMPT - INSR	VISFATIN	Secreted Signaling	PMID: 28490838
MullerGilla	ELF1-mlCone	NAMPT	INSR	0.000834569	0	NAMPT_INSR	NAMPT - INSR	VISFATIN	Secreted Signaling	PMID: 28490838
mlCone	mlCone	NAMPT	INSR	0.000809367	0	NAMPT_INSR	NAMPT - INSR	VISFATIN	Secreted Signaling	PMID: 28490838
Horizontal	ELF1-mlCone	NAMPT	INSR	0.000800497	0	NAMPT_INSR	NAMPT - INSR	VISFATIN	Secreted Signaling	PMID: 28490838
mlCone	sCone	NAMPT	INSR	0.00072761	0.01	NAMPT_INSR	NAMPT - INSR	VISFATIN	Secreted Signaling	PMID: 28490838
sCone	mlCone	NAMPT	INSR	0.00068699	0	NAMPT_INSR	NAMPT - INSR	VISFATIN	Secreted Signaling	PMID: 28490838
Amacrine	ELF1-mlCone	NAMPT	INSR	0.000686066	0	NAMPT_INSR	NAMPT - INSR	VISFATIN	Secreted Signaling	PMID: 28490838
Bipolar	ELF1-mlCone	NAMPT	INSR	0.000677791	0	NAMPT_INSR	NAMPT - INSR	VISFATIN	Secreted Signaling	PMID: 28490838
mlCone	Horizontal	NAMPT	INSR	0.000666732	0	NAMPT_INSR	NAMPT - INSR	VISFATIN	Secreted Signaling	PMID: 28490838
mlCone	ELF1-mlCone	NAMPT	INSR	0.000536534	0	NAMPT_INSR	NAMPT - INSR	VISFATIN	Secreted Signaling	PMID: 28490838
sCone	ELF1-mlCone	NAMPT	INSR	0.000455391	0	NAMPT_INSR	NAMPT - INSR	VISFATIN	Secreted Signaling	PMID: 28490838
mlCone	Bipolar	NEGR1	NEGR1	0.113941	0	NEGR1_NEGR1	NEGR1 - NEGR1	NEGR	Cell-Cell Contact	KEGG: hsa04514
Bipolar	mlCone	NEGR1	NEGR1	0.113941	0	NEGR1_NEGR1	NEGR1 - NEGR1	NEGR	Cell-Cell Contact	KEGG: hsa04514
ELF1-mlCone	Doublet	NEGR1	NEGR1	0.11997	0	NEGR1_NEGR1	NEGR1 - NEGR1	NEGR	Cell-Cell Contact	KEGG: hsa04514
Doublet	ELF1-mlCone	NEGR1	NEGR1	0.11997	0	NEGR1_NEGR1	NEGR1 - NEGR1	NEGR	Cell-Cell Contact	KEGG: hsa04514
mlCone	mlCone	NEGR1	NEGR1	0.120154	0	NEGR1_NEGR1	NEGR1 - NEGR1	NEGR	Cell-Cell Contact	KEGG: hsa04514
mlCone	Amacrine	NEGR1	NEGR1	0.122636	0	NEGR1_NEGR1	NEGR1 - NEGR1	NEGR	Cell-Cell Contact	KEGG: hsa04514
Amacrine	mlCone	NEGR1	NEGR1	0.122636	0	NEGR1_NEGR1	NEGR1 - NEGR1	NEGR	Cell-Cell Contact	KEGG: hsa04514
mlCone	sCone	NEGR1	NEGR1	0.127047	0	NEGR1_NEGR1	NEGR1 - NEGR1	NEGR	Cell-Cell Contact	KEGG: hsa04514
sCone	mlCone	NEGR1	NEGR1	0.127047	0	NEGR1_NEGR1	NEGR1 - NEGR1	NEGR	Cell-Cell Contact	KEGG: hsa04514
mlCone	Rod	NEGR1	NEGR1	0.127307	0	NEGR1_NEGR1	NEGR1 - NEGR1	NEGR	Cell-Cell Contact	KEGG: hsa04514
Rod	mlCone	NEGR1	NEGR1	0.127307	0	NEGR1_NEGR1	NEGR1 - NEGR1	NEGR	Cell-Cell Contact	KEGG: hsa04514
ELF1-mlCone	Bipolar	NEGR1	NEGR1	0.14794	0	NEGR1_NEGR1	NEGR1 - NEGR1	NEGR	Cell-Cell Contact	KEGG: hsa04514
Bipolar	ELF1-mlCone	NEGR1	NEGR1	0.14794	0	NEGR1_NEGR1	NEGR1 - NEGR1	NEGR	Cell-Cell Contact	KEGG: hsa04514
mlCone	ELF1-mlCone	NEGR1	NEGR1	0.155682	0	NEGR1_NEGR1	NEGR1 - NEGR1	NEGR	Cell-Cell Contact	KEGG: hsa04514
ELF1-mlCone	mlCone	NEGR1	NEGR1	0.155682	0	NEGR1_NEGR1	NEGR1 - NEGR1	NEGR	Cell-Cell Contact	KEGG: hsa04514
ELF1-mlCone	Amacrine	NEGR1	NEGR1	0.158765	0	NEGR1_NEGR1	NEGR1 - NEGR1	NEGR	Cell-Cell Contact	KEGG: hsa04514
Amacrine	ELF1-mlCone	NEGR1	NEGR1	0.158765	0	NEGR1_NEGR1	NEGR1 - NEGR1	NEGR	Cell-Cell Contact	KEGG: hsa04514
ELF1-mlCone	sCone	NEGR1	NEGR1	0.164232	0	NEGR1_NEGR1	NEGR1 - NEGR1	NEGR	Cell-Cell Contact	KEGG: hsa04514
sCone	ELF1-mlCone	NEGR1	NEGR1	0.164232	0	NEGR1_NEGR1	NEGR1 - NEGR1	NEGR	Cell-Cell Contact	KEGG: hsa04514
ELF1-mlCone	Rod	NEGR1	NEGR1	0.164554	0	NEGR1_NEGR1	NEGR1 - NEGR1	NEGR	Cell-Cell Contact	KEGG: hsa04514
Rod	ELF1-mlCone	NEGR1	NEGR1	0.164554	0	NEGR1_NEGR1	NEGR1 - NEGR1	NEGR	Cell-Cell Contact	KEGG: hsa04514
ELF1-mlCone	ELF1-mlCone	NEGR1	NEGR1	0.199334	0	NEGR1_NEGR1	NEGR1 - NEGR1	NEGR	Cell-Cell Contact	KEGG: hsa04514
